# Planarians employ diverse and dynamic stem cell microenvironments to support whole-body regeneration

**DOI:** 10.1101/2022.03.20.485025

**Authors:** Blair W. Benham-Pyle, Frederick G. Mann, Carolyn E. Brewster, Enya R. Dewars, Dung M. Vuu, Stephanie H. Nowotarski, Carlos Guerrero-Hernández, Seth Malloy, Kate E. Hall, Lucinda E. Maddera, Shiyuan Chen, Jason A. Morrison, Sean A. McKinney, Brian D. Slaughter, Anoja Perera, Alejandro Sánchez Alvarado

**Author notes:** Correspondence should be addressed to Alejandro Sánchez Alvarado. These authors contributed equally and author order was determined by coin flip (Blair W. Benham-Pyle, Frederick G. Mann).

## Abstract

Stem cells enable regeneration by self-renewing and differentiating as instructed by a local microenvironment called a niche^1–3^. In most cases, the repair or replacement of tissues is fueled by tissue-specific or lineage-restricted stem cells that proliferate in response to local injury and apoptosis^4–11^. However, in organisms that regenerate using abundant adult pluripotent stem cells, the stem cell niches that support tissue repair have not been identified or characterized. Since these adult pluripotent stem cells are often more widely distributed and plentiful than lineage-restricted stem cells of other organisms, defining their microenvironments may uncover alternative forms of stem cell regulation^12–14^. Here we used unbiased spatial transcriptomics to define the cellular and molecular environments that support pluripotency in the highly regenerative freshwater planarian *Schmidtea mediterranea*. We determined that stem cells associate with a diverse collection of differentiated cell types, and these associations are highly dynamic during regeneration. We explored associations with two distinct cell types: secretory cells we term ‘hecatonoblasts,’ and intestinal cells. While both cell types regulate stem cell proliferation, their spatial relationships to stem cells defy the concept of a single regenerative niche. Thus, the planarian stem cell pool is likely maintained by a dynamic collection of distinct microenvironments that cooperatively power whole-body regeneration.
