## Supplementary Table 2 for "Planarians employ diverse and dynamic stem cell microenvironments to support whole-body regeneration"

### Sheet: Sheet1
	H3P+/piwi1+ cells out of all cells										H3P+/piwi1+ cells out of all cells
	Distance from hecatonoblasts(µm)	48hp.p.val	48hp.estimate	48hp.error	6hp.p.val	6hp.estimate	6hp.error	intac.p.val	intact.estimate	intact.error	Distance from intestine (µm)	48hp.p.val	48hp.estimate	48hp.error	6hp.p.val	6hp.estimate	6hp.error	intac.p.val	intact.estimate	intact.error
	0-10	0.000298418	1.45875	0.216143	1.39449e-09	2.18038	0.432324	2.16564e-07	2.57348	0.682473	0-10	2.1768e-128	0.473398	0.0315616	1.38478e-31	0.613658	0.0513623	4.67819e-38	0.80005	0.0276167
	10-20	1	0.968399	0.173795	1	1.07723	0.277233	1	1.20964	0.429933	10-20	1.16457e-05	1.12689	0.0499061	2.8942e-96	1.80029	0.090595	1.33825e-133	1.43157	0.0390498
	20-30	1	0.99663	0.190176	1	0.987166	0.279684	1	0.937148	0.38288	20-30	1.21075e-60	1.43884	0.058142	9.65896e-159	2.08586	0.100643	1.10949e-86	1.36843	0.0407524
	30-40	0.0041742	1.46588	0.249475	1	0.936126	0.28131	0.00438261	0.200266	0.146501	30-40	1.08349e-46	1.3769	0.0560319	7.61651e-109	1.84011	0.0902147	7.56464e-16	1.14929	0.0378475
	40-50	1	1.0135	0.20893	0.370774	0.542726	0.219748	0.0134383	0.139294	0.122601	40-50	9.49353e-17	1.22135	0.0526149	5.79842e-18	1.3166	0.0743162	0.595369	0.989093	0.0386115
	50-60	1	1.0191	0.216727	0.900755	1.49228	0.430758	0.0961512	0.104412	0.101788	50-60	4.59682e-17	1.23768	0.0561744	0.00807778	0.876104	0.0609304	0.00012335	0.917895	0.0399991
	60-70	1	0.936304	0.212244	1	0.670088	0.291148	1	0.331442	0.291721	60-70	1	1.02266	0.0513333	1.55228e-37	0.59689	0.0486636	1.23616e-17	0.805054	0.0407225
	70-80	1	0.823451	0.20589	1	0.525221	0.275484	1	1.00628	0.736127	70-80	1	1.03616	0.0551694	7.48509e-27	0.627575	0.0541596	5.72767e-24	0.730648	0.0459132
	80-90	0.420532	0.654877	0.194201	1	0.412544	0.26214	1	0.439226	0.428189	80-90	0.063795	0.905314	0.0565558	2.62192e-36	0.550485	0.0534025	1.80888e-36	0.621464	0.0485717
	90-100	0.411669	0.61276	0.207668	1	0.508002	0.322796	1	0	0	90-100	7.5376e-12	0.765444	0.0554494	3.65887e-27	0.584085	0.0583996	1.96404e-23	0.642307	0.0585391
	piwi1+ cells out of all cells										piwi1+ cells out of all cells
	Distance from hecatonoblasts(µm)	48hp.p.val	48hp.estimate	48hp.error	6hp.p.val	6hp.estimate	6hp.error	intac.p.val	intact.estimate	intact.error	Distance from intestine (µm)	48hp.p.val	48hp.estimate	48hp.error	6hp.p.val	6hp.estimate	6hp.error	intac.p.val	intact.estimate	intact.error
	0-10	1.95755e-61	1.39627	0.0517265	1.44915e-239	2.36169	0.109258	6.78271e-187	2.22945	0.110823	0-10	1.39987e-08	0.295417	0.118708	0.0619858	0.389004	0.212982	0.0021107	0.588809	0.187277
	10-20	0.000381463	0.899173	0.0411948	2.54549e-11	1.25575	0.073725	8.03892e-06	1.201	0.0780908	10-20	1	1.22989	0.265902	7.30545e-08	2.53768	0.642717	0.829969	1.03244	0.263853
	20-30	0.253283	0.930917	0.0453526	1	0.99768	0.0688869	1.71173e-12	0.722676	0.0611828	20-30	1	1.07034	0.249151	1.80113e-07	2.53374	0.654064	0.000423895	1.59839	0.366987
	30-40	1	1.03797	0.0507667	0.00542301	0.856294	0.0658281	2.22155e-56	0.442207	0.0480567	30-40	0.609095	1.31649	0.277575	0.000928331	2.00666	0.548201	1.73846e-05	1.76483	0.399148
	40-50	1	1.05765	0.0531264	0.000287259	0.819383	0.069492	2.68818e-34	0.487229	0.058915	40-50	0.101306	1.40697	0.289744	1	1.24816	0.410837	0.929666	0.959016	0.305025
	50-60	0.215811	1.08145	0.0556887	0.00995818	0.836222	0.0767901	2.31312e-16	0.561221	0.0766417	50-60	1	1.03961	0.257088	1	0.578389	0.266273	0.848699	0.932879	0.321629
	60-70	1	1.01437	0.0553111	6.57606e-09	0.703339	0.0763027	1.07072e-09	0.572951	0.0960379	60-70	0.848357	1.31051	0.297754	1	0.59601	0.266895	0.403331	0.805764	0.319417
	70-80	0.376157	0.92005	0.0548242	3.25114e-23	0.498552	0.0706119	8.68085e-05	0.618346	0.121448	70-80	0.0148603	1.57361	0.351416	1	0.566414	0.277255	0.262764	0.694654	0.339032
	80-90	1	0.953317	0.0601579	2.06617e-38	0.3084	0.0620414	8.34391e-12	0.296591	0.104847	80-90	1	0.931688	0.284918	0.00484398	0.212577	0.155061	0.0296513	0.388632	0.263199
	90-100	3.06457e-07	0.795981	0.0611762	9.07361e-34	0.287029	0.0657572	2.10284e-17	0.0209541	0.0204237	90-100	0.0148603	0.419759	0.191551	0.0239741	0.240509	0.175435	0.123025	0.442549	0.322615
	H3P+ cells out of piwi1+ cells										H3P+ cells out of piwi1+ cells
	Distance from hecatonoblasts(µm)	48hp.p.val	48hp.estimate	48hp.error	6hp.p.val	6hp.estimate	6hp.error	intac.p.val	intact.estimate	intact.error	Distance from intestine (µm)	48hp.p.val	48hp.estimate	48hp.error	6hp.p.val	6hp.estimate	6hp.error	intac.p.val	intact.estimate	intact.error
	0-10	1	1.04475	0.154801	1	0.923232	0.183057	1	1.15431	0.306117	0-10	1	0.624035	0.250758	1	0.63391	0.34707	0.0953181	0.735965	0.234081
	10-20	1	1.07699	0.193283	1	0.857843	0.220772	1	1.00719	0.357979	10-20	1	1.0914	0.23596	0.544811	1.4096	0.357008	0.0191926	0.721197	0.18431
	20-30	1	1.07059	0.204288	1	0.989461	0.280335	1	1.29677	0.529809	20-30	0.595013	0.743895	0.173162	1	1.21472	0.31357	0.231081	1.16805	0.268181
	30-40	0.0178785	1.41226	0.24035	1	1.09323	0.32852	1	0.452879	0.331295	30-40	1	0.95613	0.201594	1	1.09051	0.297918	0.000873259	1.53559	0.3473
	40-50	1	0.958254	0.197541	1	0.662359	0.268187	1	0.285891	0.251629	40-50	1	1.15197	0.237232	1	0.948015	0.312043	0.929552	0.969591	0.308389
	50-60	1	0.942348	0.200405	0.0548519	1.78455	0.515124	1	0.186045	0.18137	50-60	1	0.839967	0.207717	1	0.660183	0.303929	0.921199	1.01632	0.350398
	60-70	1	0.923038	0.209237	1	0.952723	0.413951	1	0.578483	0.509155	60-70	1	1.28147	0.291155	1	0.998525	0.447142	1	1.00088	0.396765
	70-80	1	0.895007	0.223781	1	1.05349	0.552568	1	1.62738	1.19048	70-80	0.0370817	1.51869	0.339152	1	0.902543	0.441788	1	0.950736	0.464015
	80-90	1	0.686945	0.203711	1	1.33769	0.849999	1	1.48092	1.4437	80-90	1	1.02913	0.314717	1	0.386163	0.28168	0.369759	0.625349	0.423515
	90-100	1	0.769817	0.260896	1	1.76987	1.12461	1	0	0	90-100	0.681712	0.548387	0.250248	1	0.41177	0.300359	0.671628	0.689	0.502276
