## Supplementary Table 3 for "Planarians employ diverse and dynamic stem cell microenvironments to support whole-body regeneration"

### Sheet: RNAi_By_P-value (4)
Column1	RNAi	Tissue	Intact, 0607	48hpa, 0607	Intact, 0623	48hpa, 0623	GeometricMean	Significant?
0	SMED30001490	Intestinal	0.855939	0.0209833	0.94018	0.000352565	0.00271993	Y
1	SMED30001635	Intestinal	0.280402	0.00119214	0.692085	0.000797939	0.000975323	Y
2	SMED30002513	Intestinal	0.744418	0.026451	0.860747	0.00127933	0.00581717	Y
3	SMED30002547	Intestinal	0.951674	3.56e-05	0.79884	0.0115692	0.00064168	Y
4	SMED30002881	Parenchymal	0.90227	0.0414378	0.0180309	0.612987	0.159376
5	SMED30003468	Intestinal	9.19e-08	0.466578	0.114647	0.738136	0.586855
6	SMED30004081	Intestinal	0.225423	0.667193	0.999762	0.380663	0.50396
7	SMED30005171	Parenchymal	0.264747	0.00665598	0.442451	0.869245	0.0760636
8	SMED30005188	Parenchymal	0.0388134	0.000307125	0.393052	0.00122349	0.000612997	Y
9	SMED30005872	Intestinal	0.880268	0.134293	0.576724	0.158278	0.145793
10	SMED30006281	Intestinal	0.248927	0.00154333	0.452606	1.8e-05	0.000166518	Y
11	SMED30006784	Intestinal	0.187306	0.013389	0.00605245	0.093596	0.0354
12	SMED30008009	Parenchymal	0.761177	0.0398782	0.77867	0.0211923	0.0290708	Y
13	SMED30008087	Parenchymal	0.223691	0.00146165	0.983642	0.524149	0.0276789
14	SMED30008568	Parenchymal	0.000144952	1.53e-08	0.00036719	4.17e-10	2.52e-09	Y
15	SMED30008911	Parenchymal	0.328922	0.00439954	0.256648	0.13931	0.0247568
16	SMED30010228	Parenchymal	0.0200396	0.00194881	0.528351	0.000334267	0.000807107	Y
17	SMED30010974	Intestinal	0.449208	4.31e-07	0.33439	0.000102772	6.66e-06	Y
18	SMED30012044	Parenchymal	0.534828	0.00376677	0.025663	0.159564	0.0245161
19	SMED30012075	Parenchymal	0.29029	0.00157916	0.651237	7.12e-05	0.000335374	Y
20	SMED30012207	Parenchymal	0.253029	2.47e-06	0.625385	0.511724	0.00112465
21	SMED30012544	Parenchymal	0.117159	3.04e-05	0.368073	0.0010722	0.000180603	Y
22	SMED30013233	Parenchymal	0.168691	0.000203743	0.667911	0.000361887	0.000271536	Y
23	SMED30013396	Intestinal	0.762657	0.00830188	0.264734	0.512261	0.065213
24	SMED30013591	Intestinal	0.210193	0.00459933	0.0770557	0.0190836	0.00936866	Y
25	SMED30014062	Parenchymal	0.648543	0.115934	0.465911	3.27e-06	0.000615642
26	SMED30014243	Intestinal	0.551819	0.0090984	0.106661	0.0113044	0.0101416	Y
27	SMED30014658	Intestinal	0.730208	0.788705	0.059155	0.0164754	0.113992
28	SMED30014784	Parenchymal	0.780907	0.0591834	0.523662	1.28e-05	0.00087046
29	SMED30015310	Intestinal	0.484854	0.000233147	0.60676	0.0333283	0.00278754	Y
30	SMED30016265	Parenchymal	0.00463529	1.48e-07	0.000443238	0.000103327	3.91e-06	Y
31	SMED30018252	Intestinal	0.615123	0.0707671	0.860289	1	0.266021
32	SMED30018686	Parenchymal	0.453477	6.99e-05	0.435908	0.000302747	0.000145516	Y
33	SMED30018899	Intestinal	0.874511	0.000630756	0.15653	0.333347	0.0145004
34	SMED30019668	Intestinal	0.469451	0.0017006	0.85384	0.771402	0.0362194
35	SMED30019680	Parenchymal	0.22493	9.56e-05	0.0953649	0.000473105	0.00021272	Y
36	SMED30019930	Parenchymal	0.78092	0.000212111	0.484975	4.79e-05	0.000100821	Y
37	SMED30020296	Intestinal	0.0571529	0.000269142	0.0099078	0.0175551	0.00217366	Y
38	SMED30021235	Intestinal	0.000297518	1.12e-05	0.00301324	7.98e-07	2.98e-06	Y
39	SMED30021445	Intestinal	0.257725	0.00194712	0.975953	0.246585	0.0219119
40	SMED30021545	Intestinal	0.417464	0.00192655	0.586635	3.26e-05	0.00025077	Y
41	SMED30023751	Intestinal	0.50296	0.00937893	0.524918	0.723944	0.0824004
42	SMED30026378	Parenchymal	0.143582	2.68e-05	0.476951	0.0284614	0.000872713	Y
43	SMED30029763	Parenchymal	0.219802	3.28e-08	0.0226063	0.000339789	3.34e-06	Y
44	SMED30034978	Parenchymal	0.0449351	0.00205626	0.953155	0.138176	0.016856
45	SMED30035521	Parenchymal	0.459395	0.962	0.244599	0.00452833	0.0660019
46	unc-22	unc-22	1	1	1	1	1

### Sheet: Intestinal raw data
	Intact										48hpa
	Y1	Y2	Y3	Y4	Y5	Y6	Y7	Y8	Y9	Y10	Y1	Y2	Y3	Y4	Y5	Y6	Y7	Y8	Y9	Y10
Control	71.6925	81.7767	39.0236	31.246	45.5797	50.7298	51.7723	41.7634	54.7083	31.1238	255.943	244.457	219.784	265.439	240.84	236.553	222.68
2547	74.1844	37.8847	57.2623	46.5302	45.0565						316.569	273.192	305.445	233.227	341.898
15310	62.7312	59.4004	35.731	52.0711	61.4221						271.298	265.251	252.667	263.48
18252	85.4578	70.0905	89.1262	90.9897							261.126	281.369	230.602	162.851	284.284
3468	44.4524	81.1729	60.6485	80.9055							264.491	224.03	255.483	305.699	185.772
18899	48.4756	79.8483	60.4888	72.8808	52.0286						228.569	242.376	264.586	273.847
23751	55.5162	81.2048	26.2508	75.2471	44.5646						259.166	269.082	224.827	225.242	244.824
13396	68.4103	51.1611	56.7394	48.6651	72.0156						260.061	206.281	256.279	189.783	244.532
21445	46.6322	57.715	50.5983	49.8383	46.0932						189.076	181.912	259.411	225.454	234.821	252.521
19668	52.7194	39.6554	48.9125	38.6301	62.2321						329.211	217.629	331.341	199.376	169.83
5872	57.8572	41.6569	56.2468	64.3623							259.931	202.032	188.676	213.369	240.335
6784	92.2205	111.408	97.2896	47.0902	74.9989						192.209	249.81	135.547	203.023	247.904
20296	75.7833	71.2469	65.3533	83.3837	70.8633						217.04	193.743	164.452	242.219	201.776
4081	59.2857	55.1316	43.7419	51.0226	40.5381						319.156	226.028	174.24	131.684
14243	78.9296	58.4837	51.2467	75.9575							239.504	171.629	198.403	168.729
2513	66.9463	55.0646	45.9173	52.0977	37.0194						122.456	174.751	192.918	196.81
1490	73.3944	53.9948	43.5776	39.5674	35.8185						127.752	197.754	164.6	191.762	182.505
14658	60.2832	68.5098	70.142	68.3801	61.049						138.194	225.658	89.9642	216.085
6281	60.0047	56.0635	52.9121	47.2764	63.3071						164.189	177.023	172.849	192.858	160.869
1635	41.1382	59.1973	68.4951	45.8377							188.602	155.41	209.509	153.582
21545	66.0147	53.3486	42.7987	51.113	58.5204						135.982	182.988	182.258	170.204	166.393
13591	57.0527	67.1551	65.807	77.5503							113.547	260.412	173.364	115.806
10974	38.2688	82.9089	45.8707	53.8156	76.5844						93.3802	139.961
21235	95.2505	74.9971	91.8364	72.253							94.1561	109.733	98.4959

### Sheet: Parenchymal Raw Data
	Intact										48hpa
	Y1	Y2	Y3	Y4	Y5	Y6	Y7	Y8	Y9	Y10	Y1	Y2	Y3	Y4	Y5	Y6	Y7	Y8	Y9	Y10
Control	71.6925	81.7767	39.0236	31.246	45.5797	50.7298	51.7723	41.7634	54.7083	31.1238	255.943	244.457	219.784	265.439	240.84	236.553	222.68
8911	82.2948	45.0025	67.4989	62.5168	45.1458						300.658	275.935	227.319	254.375	248.467
2881	26.6432	40.5628	16.2049	27.9575	31.0229						251.865	197.101	250.411
5171	53.1547	43.3999	41.7431	33.7335							189.849	249.426	250.888	302.542	195.556
8087	81.2823	48.1498	37.3959	30.3094	51.5725						252.201	240.989	249.37	185.846	234.387
34978	66.5736	31.132	44.5177	55.2583							124.115	227.316	234.83	237.052
12207	62.5199	40.8076	37.5692	40.6936							276.303	249.752	200.697	225.906	203.733
26378	35.9551	60.664	43.9177	52.9087	24.7232						205.885	208.208
35521	38.4956	37.2907	38.0092								231.314	207.058	187.96	205.002	175.851
12044	19.4246	28.6131	33.0239	31.2044	75.102	95.5141	73.8232	96.8768			252.531	149.762	234.407	200.761	229.223	254.515	230.047
5188	47.8463	40.4399	37.4697	58.2038	29.6686						180.232	194.205	198.317	180.671	225.245
13233	30.423	41.9932	69.28	28.2953	59.3943						189.19	191.287	171.873	200.51
18686	46.6684	41.97	37.2779								202.701	168.795	181.222	174.844	208.782
19680	26.2822	32.1553	28.3886	43.6534	47.2835						180.854	177.583	191.145
8009	53.4794	49.4098	32.6832	37.8768	64.2159						168.74	237.492	175.959
12544	78.1697	42.7262	57.5859	61.1775	49.7414						174.207	176.277
29763	22.9954	39.2127	23.9287	22.2118							170.044	134.319	202.699	158.872
19930	69.0417	41.7748	26.9929	28.8033	50.283						136.49	165.697	183.674	157.226
14062	41.3826	49.7608	41.8446	45.238	43.1326						156.892	145.57	151.391	157.715
12075	64.2099	35.1448	57.3563	40.126	73.5683						139.454	153.053	173.014
10228	56.3744	25.0961	52.1392	52.1226	36.4886						169.893	81.2952	148.081	131.008	197.849
14784	73.1123	33.3718	18.4834								172.331	153.869	135.406	132.566
16265	126.934	120.326	86.161	78.1615							110.964	48.6996	185.343	31.1245	97.142
8568	3.6463	17.963	6.58394	1.52519							1.21352	1.38472	1.48271	1.88928
